# Zinc preserves translational proteostasis to counteract aging and proteotoxicity in *Caenorhabditis elegans*

**DOI:** 10.64898/2026.10.07.757281

**Authors:** Arun Kumar, Kamila P. Liput, Katarzyna Jonak, Rafał Mazgaj, Spoorthy Gowda, Maja Miążek, Kevin J. Waldron, Ulrike Topf

## Abstract

The progressive collapse of protein homeostasis is a defining feature of aging, yet upstream events deteriorating protein synthesis remain poorly defined. Zinc is an essential micronutrient and structural cofactor, but its role in the aging ribosomal proteome is poorly understood. Here, using *Caenorhabditis elegans*, we show that the whole-body zinc-to-sulfur ratio declines by ∼90% between day 1 and day 13 of adulthood. Supplementing aged animals with a low dose of ZnCl_2_ (10 μM) restored organismal zinc levels and improved healthspan, thermotolerance, and oxidative stress resistance, whereas higher doses were toxic. Quantitative proteomics revealed that structural constituents of the ribosome were the most enriched functional category altered by zinc, accompanied by robust induction of metallothionein MTL-1. Zinc-supplemented animals exhibited increased protein synthesis and a transient increase in ribosomal proteins, while 45S pre-rRNA levels remained unaffected, indicating that zinc acts on ribosome structure rather than biogenesis. Zinc supplementation coordinately reversed the age-associated decline of antioxidant, chaperone, proteasome, and energy-metabolism factors. Furthermore, zinc conferred protection in two proteotoxicity models, suppressing polyglutamine aggregation and delaying amyloid-beta-induced paralysis. Our findings establish that zinc preserves translational proteostasis, identifying late-life zinc supplementation as a translatable micronutrient intervention against age-related proteinopathies.
