## Supplementary material for "Zinc preserves translational proteostasis to counteract aging and proteotoxicity in *Caenorhabditis elegans*": Supplmentary Table 2

### Sheet: Description
Supplementary Table 2. GO enrichment analysis
Sheet description
10uM 0uM day1 UPregulated	GO MF (Gene Ontology Molecular Function) enrichment analysis for upregulated proteins at day 1 10μM ZnCl2 vs 0 μM ZnCl2
10uM 0uM day1 DOWNregulated	GO MF (Gene Ontology Molecular Function) enrichment analysis for downregulated proteins at day 1 10μM ZnCl2 vs 0 μM ZnCl2
Columns description
term ID	The unique identifier for the enriched GO term (Gene Ontology Molecular Function)
term description	Name of Gene Ontology Molecular Function term, describing the molecular function it represents
observed gene count	The number of proteinsfrom the up/downregulated set of proteins that are annotated with this GO term
background gene count	The total number of proteins annotated with this GO term across the entire reference proteome
strength	A measure of the enrichment magnitude, calculated as log10(observed/expected)
signal	A STRING-specific composite score combining the strength and statistical significance (FDR) of the enrichment, used to rank terms by overall enrichment reliability
false discovery rate	The p-value adjusted for multiple hypothesis testing (Benjamini-Hochberg correction)
matching proteins in your network (IDs)	The protein identifiers of the specific proteins in the upregulated or downregulated set that are annotated with this GO term
matching proteins in your network (labels)	The same matching proteins, given as their common gene/protein names

### Sheet: 10uM 0uM day1 UPregulated
term ID	term description	observed gene count	background gene count	strength	signal	false discovery rate	matching proteins in your network (IDs)	matching proteins in your network (labels)
GO:0003735	Structural constituent of ribosome	28	145	1.22	3.5	9.2e-21	6239.B0041.4.1,6239.B0393.1.2,6239.C04F12.4.2,6239.C37A2.7.1,6239.C49H3.11.1,6239.E04A4.8.1,6239.F10B5.1.2,6239.F28C6.7a.1,6239.F28D1.7a.2,6239.F37C12.9.2,6239.F39B2.6.3,6239.F40F11.1.1,6239.F52B5.6.5,6239.F53G12.10.3,6239.H06I04.4a.3,6239.R11D1.8.2,6239.R13A5.8.1,6239.R151.3.4,6239.T05E11.1.1,6239.T08B2.10.2,6239.W09C5.6a.1,6239.Y106G6H.3a.1,6239.Y37E3.7.3,6239.Y41D4B.5.1,6239.Y43B11AR.4.1,6239.…	rpl-4,rps-0,rpl-14,C37A2.7,rps-2,rpl-20,rpl-10,rpl-26,rps-23,rps-14,rps-26,rps-11,rpl-25.2,rpl-7,ubl-1,rpl-28,rpl-9,rpl-6,rps-5,rps-17,rpl-31,rpl-30,rla-1,rps-28,rps-4,rpl-18,rla-2,rps-7
GO:0005198	Structural molecule activity	36	419	0.87	2.16	7.26e-17	6239.B0041.4.1,6239.B0393.1.2,6239.C04F12.4.2,6239.C36E8.5.4,6239.C37A2.7.1,6239.C49H3.11.1,6239.E04A4.8.1,6239.F01G12.5b.1,6239.F10B5.1.2,6239.F11G11.12.1,6239.F28C6.7a.1,6239.F28D1.7a.2,6239.F37C12.9.2,6239.F39B2.6.3,6239.F40F11.1.1,6239.F52B5.6.5,6239.F53G12.10.3,6239.F54D8.1.1,6239.H06I04.4a.3,6239.H27M09.4.1,6239.R11D1.8.2,6239.R13A5.8.1,6239.R151.3.4,6239.T05E11.1.1,6239.T08B2.10.2,6239.T19…	rpl-4,rps-0,rpl-14,tbb-2,C37A2.7,rps-2,rpl-20,let-2,rpl-10,col-73,rpl-26,rps-23,rps-14,rps-26,rps-11,rpl-25.2,rpl-7,dpy-17,ubl-1,dpy-14,rpl-28,rpl-9,rpl-6,rps-5,rps-17,npp-7,chc-1,rpl-31,rpl-30,rla-1,rps-28,rps-4,rpl-18,rla-2,npp-20,rps-7
GO:0005488	Binding	125	5979	0.25	0.75	7.1e-11	6239.AC7.2c.1,6239.B0035.4.2,6239.B0041.4.1,6239.B0250.5.1,6239.B0393.1.2,6239.B0496.7.1,6239.C02F5.9.1,6239.C03G5.1.1,6239.C04F12.4.2,6239.C05G5.4.2,6239.C15F1.7a.1,6239.C15H9.6a.5,6239.C15H9.7.1,6239.C17G1.7.1,6239.C18F3.2c.1,6239.C25A11.4f.1,6239.C25F6.2a.1,6239.C27H5.3a.2,6239.C31C9.2.1,6239.C36B1.4.2,6239.C36E8.5.4,6239.C37H5.6a.1,6239.C37H5.8.1,6239.C44E4.4.1,6239.C46A5.9.1,6239.C49F5.1.2,6…	soc-2,pfd-4,rpl-4,B0250.5,rps-0,valv-1,pbs-6,sdha-1,rpl-14,sucl-1,sod-1,hsp-3,kynu-1,cysl-1,sax-7,ajm-1,dlg-1,fust-1,C31C9.2,pas-4,tbb-2,adss-1,hsp-6,ssb-1,hcf-1,sams-1,rps-2,glh-2,ule-3,atx-2,E02D9.1,acdh-12,cct-6,tkt-1,far-2,unc-15,unc-87,tth-1,alh-8,ubql-1,vha-12,ndk-1,hrpk-1,hsp-1,F27D4.1,rpl-26,lsm-5,gpd-4,rps-14,rps-26,sip-1,hsp-4,F44E7.4,cdd-2,rpl-25.2,lec-2,rpl-7,ketn-1,ucr-1,rpt-5,ipgm-1…
GO:0003723	RNA binding	33	628	0.65	1.27	8.42e-10	6239.B0041.4.1,6239.C04F12.4.2,6239.C27H5.3a.2,6239.C44E4.4.1,6239.C49H3.11.1,6239.C55B7.1.1,6239.D2045.1d.1,6239.E02D9.1a.1,6239.F26B1.2a.1,6239.F28C6.7a.1,6239.F28F8.3.2,6239.F37C12.9.2,6239.F39B2.6.3,6239.F49E8.4.1,6239.F52B5.6.5,6239.F53G12.10.3,6239.F58D5.1a.1,6239.K08D12.3a.1,6239.R06C1.4.1,6239.R09B3.3.1,6239.R13A5.8.1,6239.R151.3.4,6239.T05E11.1.1,6239.T07A9.9.2,6239.T13H5.4.1,6239.T28D9.…	rpl-4,rpl-14,fust-1,ssb-1,rps-2,glh-2,atx-2,E02D9.1,hrpk-1,rpl-26,lsm-5,rps-14,rps-26,cdd-2,rpl-25.2,rpl-7,hrp-2,K08D12.3,R06C1.4,rbm-3.2,rpl-9,rpl-6,rps-5,nog-1,T13H5.4,snr-3,rsp-1,nol-2,rpl-30,car-1,rps-4,rpl-18,fubl-2
GO:0005515	Protein binding	60	2355	0.34	0.69	2.55e-06	6239.AC7.2c.1,6239.B0035.4.2,6239.B0393.1.2,6239.C02F5.9.1,6239.C15F1.7a.1,6239.C15H9.6a.5,6239.C17G1.7.1,6239.C18F3.2c.1,6239.C25A11.4f.1,6239.C25F6.2a.1,6239.C36B1.4.2,6239.C37H5.8.1,6239.C46A5.9.1,6239.C49F5.1.2,6239.C55B7.1.1,6239.D1054.11.1,6239.D2045.1d.1,6239.F01F1.8a.1,6239.F07A5.7a.2,6239.F08B6.4a.2,6239.F08F1.8.1,6239.F15C11.2a.1,6239.F25H2.5.1,6239.F26B1.2a.1,6239.F26D10.3.1,6239.F28F8…	soc-2,pfd-4,rps-0,pbs-6,sod-1,hsp-3,cysl-1,sax-7,ajm-1,dlg-1,pas-4,hsp-6,hcf-1,sams-1,glh-2,ule-3,atx-2,cct-6,unc-15,unc-87,tth-1,ubql-1,ndk-1,hrpk-1,hsp-1,lsm-5,sip-1,hsp-4,cdd-2,ketn-1,rpt-5,amph-1,cri-3,H03A11.2,ubl-1,pfd-2,K02F3.2,rack-1,K08D12.3,htz-1,rbm-3.2,alx-1,rpl-6,aldo-1,hsr-9,gars-1,alp-1,T13H5.4,chc-1,mup-2,hsp-16.11,hsp-16.48,lec-1,lev-11,swsn-1,car-1,pbs-3,tcc-1,daf-41,lsm-7
GO:0051082	Unfolded protein binding	10	60	1.15	1.3	2.93e-06	6239.B0035.4.2,6239.C15H9.6a.5,6239.C37H5.8.1,6239.F01F1.8a.1,6239.F26D10.3.1,6239.F43D9.4.1,6239.F43E2.8a.2,6239.H20J04.5.1,6239.T27E4.2.1,6239.T27E4.3.1	pfd-4,hsp-3,hsp-6,cct-6,hsp-1,sip-1,hsp-4,pfd-2,hsp-16.11,hsp-16.48
GO:0003824	Catalytic activity	85	4146	0.24	0.58	1.21e-05	6239.B0238.10.2,6239.B0250.5.1,6239.B0303.3.2,6239.B0432.2.1,6239.C01G5.6.1,6239.C02D5.4.1,6239.C02F5.9.1,6239.C03G5.1.1,6239.C05C10.3.1,6239.C05G5.4.2,6239.C07D8.6.1,6239.C14B1.1.2,6239.C15C8.3a.1,6239.C15F1.7a.1,6239.C15H9.6a.5,6239.C15H9.7.1,6239.C17G1.7.1,6239.C18B2.5b.1,6239.C25F6.2a.1,6239.C28D4.3.2,6239.C31C9.2.1,6239.C36E8.5.4,6239.C37C3.6b.1,6239.C37H5.6a.1,6239.C37H5.8.1,6239.C45G7.3.1,…	natc-2,B0250.5,B0303.3,djr-1.1,ddi-1,C02D5.4,pbs-6,sdha-1,C05C10.3,sucl-1,C07D8.6,pdi-1,hrg-7,sod-1,hsp-3,kynu-1,cysl-1,C18B2.5,dlg-1,gln-6,C31C9.2,tbb-2,mig-6,adss-1,hsp-6,ilys-3,sams-1,glh-2,acdh-12,aldo-2,cct-6,tkt-1,prdx-2,F09E5.3,alh-8,upb-1,vha-12,mdh-2,asp-6,ldp-1,F23C8.5,ndk-1,hsp-1,F27D4.1,gpd-4,F41C3.5,hsp-4,F44E7.4,cdd-2,txdc-12.2,acaa-2,F53C11.3,F54D1.6,rpt-5,ipgm-1,F58F12.1,K02D7.1,g…
GO:0003729	mRNA binding	13	171	0.81	0.88	6.88e-05	6239.C44E4.4.1,6239.E02D9.1a.1,6239.F26B1.2a.1,6239.F37C12.9.2,6239.F39B2.6.3,6239.F58D5.1a.1,6239.K08D12.3a.1,6239.R06C1.4.1,6239.R09B3.3.1,6239.T05E11.1.1,6239.W02B12.3a.1,6239.Y18D10A.17.1,6239.ZK418.9a.1	ssb-1,E02D9.1,hrpk-1,rps-14,rps-26,hrp-2,K08D12.3,R06C1.4,rbm-3.2,rps-5,rsp-1,car-1,fubl-2
GO:0016491	Oxidoreductase activity	23	581	0.53	0.68	0.00016	6239.B0250.5.1,6239.C02D5.4.1,6239.C03G5.1.1,6239.C07D8.6.1,6239.C15F1.7a.1,6239.C31C9.2.1,6239.E04F6.5a.2,6239.F09E5.15c.1,6239.F13D12.4a.3,6239.F20H11.3.1,6239.F22F7.1a.1,6239.F23C8.5a.2,6239.F27D4.1.1,6239.F33H1.2.2,6239.F49H12.5.1,6239.F53C11.3.1,6239.K10B3.7.2,6239.K12G11.3.1,6239.R05H10.5b.1,6239.R07E5.2.1,6239.R12C12.1a.2,6239.T10E9.7.1,6239.T22B11.5a.1	B0250.5,C02D5.4,sdha-1,C07D8.6,sod-1,C31C9.2,acdh-12,prdx-2,alh-8,mdh-2,ldp-1,F23C8.5,F27D4.1,gpd-4,txdc-12.2,F53C11.3,gpd-3,sodh-1,gpx-2,prdx-3,gldc-1,nuo-2,ogdh-1
GO:1901363	Heterocyclic compound binding	66	3150	0.25	0.5	0.00028	6239.B0041.4.1,6239.B0250.5.1,6239.C03G5.1.1,6239.C04F12.4.2,6239.C05G5.4.2,6239.C15H9.6a.5,6239.C15H9.7.1,6239.C27H5.3a.2,6239.C31C9.2.1,6239.C36E8.5.4,6239.C37H5.6a.1,6239.C37H5.8.1,6239.C44E4.4.1,6239.C49F5.1.2,6239.C49H3.11.1,6239.C55B7.1.1,6239.D2045.1d.1,6239.E02D9.1a.1,6239.E04F6.5a.2,6239.F01F1.8a.1,6239.F01G10.1.2,6239.F13D12.4a.3,6239.F15C11.2a.1,6239.F20B6.2.1,6239.F25H2.5.1,6239.F26B1…	rpl-4,B0250.5,sdha-1,rpl-14,sucl-1,hsp-3,kynu-1,fust-1,C31C9.2,tbb-2,adss-1,hsp-6,ssb-1,sams-1,rps-2,glh-2,atx-2,E02D9.1,acdh-12,cct-6,tkt-1,alh-8,ubql-1,vha-12,ndk-1,hrpk-1,hsp-1,F27D4.1,rpl-26,lsm-5,gpd-4,rps-14,rps-26,hsp-4,cdd-2,rpl-25.2,rpl-7,rpt-5,hrp-2,K08D12.3,gpd-3,gmps-1,R06C1.4,htz-1,rbm-3.2,gldc-1,rpl-9,rpl-6,rps-5,nog-1,gars-1,T13H5.4,pars-1,ogdh-1,snr-3,rsp-1,pck-1,nol-2,rpl-30,car-…
GO:0044183	Protein folding chaperone	5	13	1.52	0.94	0.00029	6239.C15H9.6a.5,6239.C37H5.8.1,6239.F26D10.3.1,6239.F43E2.8a.2,6239.H20J04.5.1	hsp-3,hsp-6,hsp-1,hsp-4,pfd-2
GO:0097159	Organic cyclic compound binding	66	3164	0.25	0.5	0.00029	6239.B0041.4.1,6239.B0250.5.1,6239.C03G5.1.1,6239.C04F12.4.2,6239.C05G5.4.2,6239.C15H9.6a.5,6239.C15H9.7.1,6239.C27H5.3a.2,6239.C31C9.2.1,6239.C36E8.5.4,6239.C37H5.6a.1,6239.C37H5.8.1,6239.C44E4.4.1,6239.C49F5.1.2,6239.C49H3.11.1,6239.C55B7.1.1,6239.D2045.1d.1,6239.E02D9.1a.1,6239.E04F6.5a.2,6239.F01F1.8a.1,6239.F01G10.1.2,6239.F13D12.4a.3,6239.F15C11.2a.1,6239.F20B6.2.1,6239.F25H2.5.1,6239.F26B1…	rpl-4,B0250.5,sdha-1,rpl-14,sucl-1,hsp-3,kynu-1,fust-1,C31C9.2,tbb-2,adss-1,hsp-6,ssb-1,sams-1,rps-2,glh-2,atx-2,E02D9.1,acdh-12,cct-6,tkt-1,alh-8,ubql-1,vha-12,ndk-1,hrpk-1,hsp-1,F27D4.1,rpl-26,lsm-5,gpd-4,rps-14,rps-26,hsp-4,cdd-2,rpl-25.2,rpl-7,rpt-5,hrp-2,K08D12.3,gpd-3,gmps-1,R06C1.4,htz-1,rbm-3.2,gldc-1,rpl-9,rpl-6,rps-5,nog-1,gars-1,T13H5.4,pars-1,ogdh-1,snr-3,rsp-1,pck-1,nol-2,rpl-30,car-…
GO:0015078	Proton transmembrane transporter activity	7	66	0.96	0.6	0.0038	6239.F02E8.1.3,6239.F20B6.2.1,6239.F46F11.5.2,6239.F55H2.2.3,6239.F58F12.1.1,6239.T05H4.12.3,6239.ZK970.4.2	asb-2,vha-12,vha-10,vha-14,F58F12.1,atp-4,vha-9
GO:0051787	Misfolded protein binding	4	17	1.3	0.49	0.0147	6239.C15H9.6a.5,6239.C37H5.8.1,6239.F26D10.3.1,6239.F43E2.8a.2	hsp-3,hsp-6,hsp-1,hsp-4
GO:0031072	Heat shock protein binding	5	37	1.06	0.45	0.0183	6239.C15H9.6a.5,6239.C37H5.8.1,6239.F26D10.3.1,6239.F43E2.8a.2,6239.ZC395.10.2	hsp-3,hsp-6,hsp-1,hsp-4,daf-41
GO:0036094	Small molecule binding	34	1464	0.3	0.34	0.0183	6239.B0250.5.1,6239.C03G5.1.1,6239.C05G5.4.2,6239.C15H9.6a.5,6239.C15H9.7.1,6239.C31C9.2.1,6239.C36E8.5.4,6239.C37H5.6a.1,6239.C37H5.8.1,6239.C49F5.1.2,6239.C55B7.1.1,6239.E04F6.5a.2,6239.F01F1.8a.1,6239.F01G10.1.2,6239.F02A9.3.2,6239.F13D12.4a.3,6239.F20B6.2.1,6239.F25H2.5.1,6239.F26D10.3.1,6239.F27D4.1.1,6239.F33H1.2.2,6239.F43E2.8a.2,6239.F56H1.4.1,6239.K10B3.7.2,6239.M106.4b.1,6239.R12C12.1a.…	B0250.5,sdha-1,sucl-1,hsp-3,kynu-1,C31C9.2,tbb-2,adss-1,hsp-6,sams-1,glh-2,acdh-12,cct-6,tkt-1,far-2,alh-8,vha-12,ndk-1,hsp-1,F27D4.1,gpd-4,hsp-4,rpt-5,gpd-3,gmps-1,gldc-1,nog-1,gars-1,pars-1,ogdh-1,pck-1,rpt-6,wars-1,mmcm-1
GO:0019843	rRNA binding	5	39	1.04	0.44	0.0202	6239.F37C12.9.2,6239.F52B5.6.5,6239.R13A5.8.1,6239.T05E11.1.1,6239.Y43B11AR.4.1	rps-14,rpl-25.2,rpl-9,rps-5,rps-4
GO:0046961	Proton-transporting ATPase activity, rotational mechanism	4	20	1.23	0.45	0.0202	6239.F20B6.2.1,6239.F46F11.5.2,6239.F55H2.2.3,6239.ZK970.4.2	vha-12,vha-10,vha-14,vha-9
GO:0019842	Vitamin binding	6	68	0.88	0.42	0.0226	6239.C15H9.7.1,6239.F01G10.1.2,6239.F02A9.3.2,6239.R12C12.1a.2,6239.T22B11.5a.1,6239.ZK1058.1.1	kynu-1,tkt-1,far-2,gldc-1,ogdh-1,mmcm-1
GO:0016832	Aldehyde-lyase activity	3	8	1.51	0.44	0.0236	6239.F01F1.12a.1,6239.F09E5.3.1,6239.T05D4.1.2	aldo-2,F09E5.3,aldo-1
GO:0016874	Ligase activity	8	134	0.71	0.39	0.0242	6239.C05G5.4.2,6239.C28D4.3.2,6239.C37H5.6a.1,6239.F58F12.1.1,6239.M106.4b.1,6239.T10F2.1a.1,6239.T20H4.3a.2,6239.Y80D3A.1.1	sucl-1,gln-6,adss-1,F58F12.1,gmps-1,gars-1,pars-1,wars-1
GO:0008092	Cytoskeletal protein binding	11	261	0.56	0.35	0.0317	6239.C18F3.2c.1,6239.C25A11.4f.1,6239.F07A5.7a.2,6239.F08B6.4a.2,6239.F08F1.8.1,6239.F54E2.3g.1,6239.H03A11.2.1,6239.T11B7.4d.1,6239.T22E5.5.1,6239.Y105E8B.1d.1,6239.Y59A8A.3.1	sax-7,ajm-1,unc-15,unc-87,tth-1,ketn-1,H03A11.2,alp-1,mup-2,lev-11,tcc-1
GO:0016829	Lyase activity	8	143	0.68	0.36	0.0335	6239.B0432.2.1,6239.F01F1.12a.1,6239.F09E5.3.1,6239.T05D4.1.2,6239.T21B10.2c.2,6239.W05G11.6a.2,6239.Y17G7B.7.1,6239.Y51H4A.7.1	djr-1.1,aldo-2,F09E5.3,aldo-1,enol-1,pck-1,tpi-1,Y51H4A.7
GO:0016853	Isomerase activity	7	108	0.74	0.36	0.0335	6239.C14B1.1.2,6239.F57B10.3a.1,6239.T01B7.4.1,6239.Y17G7B.7.1,6239.Y18D10A.19.1,6239.Y75B12B.2.2,6239.ZK1058.1.1	pdi-1,ipgm-1,cyn-11,tpi-1,fkb-2,cyn-7,mmcm-1
GO:0016903	Oxidoreductase activity, acting on the aldehyde or oxo group of donors	4	26	1.12	0.39	0.0335	6239.F13D12.4a.3,6239.F33H1.2.2,6239.K10B3.7.2,6239.T22B11.5a.1	alh-8,gpd-4,gpd-3,ogdh-1
GO:0016209	Antioxidant activity	5	50	0.93	0.38	0.0342	6239.C02D5.4.1,6239.C15F1.7a.1,6239.F09E5.15c.1,6239.R05H10.5b.1,6239.R07E5.2.1	C02D5.4,sod-1,prdx-2,gpx-2,prdx-3
GO:0140657	ATP-dependent activity	13	373	0.47	0.31	0.0453	6239.C15H9.6a.5,6239.C37H5.8.1,6239.C55B7.1.1,6239.F01F1.8a.1,6239.F20B6.2.1,6239.F26D10.3.1,6239.F43E2.8a.2,6239.F46F11.5.2,6239.F54D1.6.2,6239.F55H2.2.3,6239.F56H1.4.1,6239.Y49E10.1.1,6239.ZK970.4.2	hsp-3,hsp-6,glh-2,cct-6,vha-12,hsp-1,hsp-4,vha-10,F54D1.6,vha-14,rpt-5,rpt-6,vha-9
GO:0016936	Galactoside binding	3	12	1.33	0.36	0.0466	6239.F52H3.7a.1,6239.W09H1.6b.2,6239.ZK1248.16.2	lec-2,lec-1,lec-5

### Sheet: 10uM 0uM day1 DOWNregulated
term ID	term description	observed gene count	background gene count	strength	signal	false discovery rate	matching proteins in your network (IDs)	matching proteins in your network (labels)
GO:0005488	Binding	132	5979	0.26	0.77	1.84e-11	6239.B0348.6b.1,6239.B0511.7.1,6239.C06A5.7b.1,6239.C06E7.3a.2,6239.C07H6.5.1,6239.C09G12.9.1,6239.C12D8.1b.1,6239.C13B4.2.1,6239.C17G10.9e.1,6239.C23G10.4b.1,6239.C23H3.4a.2,6239.C25H3.11a.1,6239.C26D10.2a.1,6239.C28A5.3.1,6239.C28H8.3.1,6239.C32F10.5.1,6239.C35D10.4.1,6239.C41A3.1a.1,6239.C41G7.1b.1,6239.C47D12.6a.1,6239.C47E12.4c.3,6239.C52E4.4.2,6239.D2045.6.1,6239.D2063.3a.1,6239.DY3.1.1,623…	ife-3,B0511.7,unc-94,sams-4,cgh-1,tsg-101,fubl-1,usp-14,eif-3.L,rpn-2,sptl-1,C25H3.11,hel-1,nex-3,C28H8.3,hmg-3,coq-8,pks-1,smn-1,tars-1,pyp-1,rpt-1,cul-1,glrx-3,tin-13,ddx-23,dnpp-1,F02A9.10,btf-1,ras-2,rpa-1,rme-8,abcf-1,fars-3,F22B8.7,tomm-20,ppm-1.A,F25G6.9,let-418,nhl-2,acdh-9,pfn-2,idhg-1,ama-1,gst-19,gcs-1,dnj-12,uev-1,F40F8.1,aagr-3,atg-18,nud-1,ife-1,arr-1,iff-2,spt-16,cex-1,mrp-1,mars-1…
GO:0003824	Catalytic activity	103	4146	0.31	0.82	7.01e-11	6239.B0244.2.1,6239.B0403.4.1,6239.C06E7.3a.2,6239.C07H6.5.1,6239.C13B4.2.1,6239.C14F11.6.1,6239.C23H3.4a.2,6239.C26B9.5.1,6239.C26D10.2a.1,6239.C28H8.3.1,6239.C30H7.2b.1,6239.C35D10.4.1,6239.C41A3.1a.1,6239.C47D12.6a.1,6239.C47E12.4c.3,6239.C50F2.6b.1,6239.C52E4.4.2,6239.D2063.3a.1,6239.F01F1.7.1,6239.F01F1.9a.1,6239.F02A9.10.1,6239.F13H10.4a.1,6239.F15D4.1.1,6239.F17C8.4.1,6239.F21H12.6.1,6239.…	ida-1,pdi-6,sams-4,cgh-1,usp-14,C14F11.6,sptl-1,C26B9.5,hel-1,C28H8.3,erp-44.1,coq-8,pks-1,tars-1,pyp-1,fkb-5,rpt-1,glrx-3,ddx-23,dnpp-1,F02A9.10,mogs-1,btf-1,ras-2,tpp-2,fars-3,F22B8.7,gcst-1,ppm-1.A,let-418,nhl-2,acdh-9,sac-1,cpz-1,idhg-1,phip-1,ama-1,alh-3,gst-19,gcs-1,F40F8.1,aagr-3,haly-1,F53F1.2,F56F10.1,elo-1,mars-1,wago-4,nsf-1,math-33,H34C03.2,M57.2,gana-1,cku-80,cdc-42,R107.2,dpf-5,R151…
GO:0005515	Protein binding	67	2355	0.37	0.81	3e-08	6239.B0348.6b.1,6239.C06A5.7b.1,6239.C06E7.3a.2,6239.C07H6.5.1,6239.C09G12.9.1,6239.C12D8.1b.1,6239.C23G10.4b.1,6239.C26D10.2a.1,6239.C28A5.3.1,6239.C32F10.5.1,6239.C41G7.1b.1,6239.C52E4.4.2,6239.D2045.6.1,6239.F01F1.9a.1,6239.F18A1.5.1,6239.F18C12.2a.1,6239.F23H12.2.1,6239.F26F12.7.1,6239.F26F4.7.1,6239.F35C8.6.1,6239.F36A4.7.2,6239.F37B1.8.1,6239.F37B12.2.1,6239.F39B2.10.2,6239.F39B2.2.1,6239.F…	ife-3,unc-94,sams-4,cgh-1,tsg-101,fubl-1,rpn-2,hel-1,nex-3,hmg-3,smn-1,rpt-1,cul-1,dnpp-1,rpa-1,rme-8,tomm-20,let-418,nhl-2,pfn-2,ama-1,gst-19,gcs-1,dnj-12,uev-1,nud-1,ife-1,arr-1,myo-5,nsf-1,math-33,pfn-3,eif-2beta,cif-1,kin-2,cdc-42,eif-3.D,mag-1,mbk-1,cct-1,dnj-19,unc-69,drp-1,tni-3,pat-6,dhc-1,glh-1,asd-2,rab-6.2,skp-1,cand-1,unc-95,pab-1,prmt-1,ced-1,xrn-2,rho-1,feh-1,eel-1,ric-8,deb-1,sec-2…
GO:0016787	Hydrolase activity	52	1579	0.43	0.88	4.44e-08	6239.B0244.2.1,6239.C07H6.5.1,6239.C13B4.2.1,6239.C26B9.5.1,6239.C26D10.2a.1,6239.C28H8.3.1,6239.C41A3.1a.1,6239.C47E12.4c.3,6239.C52E4.4.2,6239.F01F1.7.1,6239.F01F1.9a.1,6239.F13H10.4a.1,6239.F17C8.4.1,6239.F21H12.6.1,6239.F25D1.1a.1,6239.F26F12.7.1,6239.F30A10.6.1,6239.F32B5.8a.1,6239.F36A2.8.1,6239.F40F9.6a.2,6239.F56F10.1.1,6239.F58G1.1.1,6239.H15N14.2a.1,6239.H19N07.2k.1,6239.H34C03.2b.1,623…	ida-1,cgh-1,usp-14,C26B9.5,hel-1,C28H8.3,pks-1,pyp-1,rpt-1,ddx-23,dnpp-1,mogs-1,ras-2,tpp-2,ppm-1.A,let-418,sac-1,cpz-1,phip-1,aagr-3,F56F10.1,wago-4,nsf-1,math-33,H34C03.2,gana-1,cku-80,cdc-42,dpf-5,R151.10,cct-1,drp-1,hex-1,glh-1,raga-1,rab-6.2,T27F6.6,T28D6.6,lap-2,Y16B4A.2,Y37D8A.2,ndx-4,xrn-2,Y48G10A.1,rho-1,Y57G11C.3,Y71H10B.1,Y71H2AM.11,tufm-1,clp-7,lap-1,let-60
GO:0036094	Small molecule binding	49	1464	0.44	0.87	8.28e-08	6239.C06E7.3a.2,6239.C07H6.5.1,6239.C23H3.4a.2,6239.C26D10.2a.1,6239.C28H8.3.1,6239.C35D10.4.1,6239.C41A3.1a.1,6239.C47D12.6a.1,6239.C52E4.4.2,6239.F01F1.7.1,6239.F02A9.10.1,6239.F15D4.1.1,6239.F17C8.4.1,6239.F18E2.2.1,6239.F22B5.9.1,6239.F22B8.7.1,6239.F26F12.7.1,6239.F28A10.6.1,6239.F35G12.2.2,6239.F37B12.2.1,6239.F40F8.1b.1,6239.F57C12.5b.1,6239.F58B3.5a.1,6239.F58G4.1.1,6239.H15N14.2a.1,6239.…	sams-4,cgh-1,sptl-1,hel-1,C28H8.3,coq-8,pks-1,tars-1,rpt-1,ddx-23,F02A9.10,btf-1,ras-2,abcf-1,fars-3,F22B8.7,let-418,acdh-9,idhg-1,gcs-1,F40F8.1,mrp-1,mars-1,myo-5,nsf-1,kin-2,cku-80,cdc-42,R107.2,mbk-1,cct-1,acdh-10,drp-1,T21C9.6,dhc-1,glh-1,raga-1,rab-6.2,nduf-2.2,T28D6.6,yars-1,ndx-4,rho-1,tufm-1,gpi-1,cbs-1,ears-1,ZC434.8,let-60
GO:0043167	Ion binding	75	2969	0.31	0.73	1.65e-07	6239.C06E7.3a.2,6239.C07H6.5.1,6239.C23H3.4a.2,6239.C26D10.2a.1,6239.C28A5.3.1,6239.C28H8.3.1,6239.C35D10.4.1,6239.C47D12.6a.1,6239.C47E12.4c.3,6239.C52E4.4.2,6239.D2063.3a.1,6239.DY3.1.1,6239.F01F1.7.1,6239.F01F1.9a.1,6239.F02A9.10.1,6239.F15D4.1.1,6239.F17C8.4.1,6239.F18A1.5.1,6239.F18E2.2.1,6239.F22B5.9.1,6239.F22B8.7.1,6239.F25D1.1a.1,6239.F26F12.7.1,6239.F26F4.7.1,6239.F28A10.6.1,6239.F35G12…	sams-4,cgh-1,sptl-1,hel-1,nex-3,C28H8.3,coq-8,tars-1,pyp-1,rpt-1,glrx-3,tin-13,ddx-23,dnpp-1,F02A9.10,btf-1,ras-2,rpa-1,abcf-1,fars-3,F22B8.7,ppm-1.A,let-418,nhl-2,acdh-9,idhg-1,ama-1,gcs-1,dnj-12,F40F8.1,atg-18,cex-1,mrp-1,mars-1,myo-5,nsf-1,eif-2beta,kin-2,cku-80,cdc-42,R107.2,mbk-1,cct-1,dnj-19,acdh-10,drp-1,T20B12.7,tni-3,T21C9.6,dhc-1,glh-1,raga-1,rab-6.2,T27F6.6,T28D6.6,lap-2,yars-1,unc-95,…
GO:0043168	Anion binding	46	1355	0.44	0.86	1.65e-07	6239.C06E7.3a.2,6239.C07H6.5.1,6239.C23H3.4a.2,6239.C26D10.2a.1,6239.C28H8.3.1,6239.C35D10.4.1,6239.C47D12.6a.1,6239.C52E4.4.2,6239.F01F1.7.1,6239.F02A9.10.1,6239.F15D4.1.1,6239.F17C8.4.1,6239.F18E2.2.1,6239.F22B5.9.1,6239.F22B8.7.1,6239.F26F12.7.1,6239.F28A10.6.1,6239.F37B12.2.1,6239.F40F8.1b.1,6239.F41E6.13a.1,6239.F57C12.5b.1,6239.F58B3.5a.1,6239.F58G4.1.1,6239.H15N14.2a.1,6239.R07E4.6c.1,6239…	sams-4,cgh-1,sptl-1,hel-1,C28H8.3,coq-8,tars-1,rpt-1,ddx-23,F02A9.10,btf-1,ras-2,abcf-1,fars-3,F22B8.7,let-418,acdh-9,gcs-1,F40F8.1,atg-18,mrp-1,mars-1,myo-5,nsf-1,kin-2,cku-80,cdc-42,R107.2,mbk-1,cct-1,acdh-10,drp-1,T21C9.6,dhc-1,glh-1,raga-1,rab-6.2,T28D6.6,yars-1,ndx-4,rho-1,tufm-1,cbs-1,ears-1,ZC434.8,let-60
GO:0000166	Nucleotide binding	44	1335	0.43	0.81	8.28e-07	6239.C06E7.3a.2,6239.C07H6.5.1,6239.C26D10.2a.1,6239.C28H8.3.1,6239.C35D10.4.1,6239.C47D12.6a.1,6239.C52E4.4.2,6239.F01F1.7.1,6239.F02A9.10.1,6239.F15D4.1.1,6239.F17C8.4.1,6239.F18E2.2.1,6239.F22B5.9.1,6239.F26F12.7.1,6239.F28A10.6.1,6239.F35G12.2.2,6239.F37B12.2.1,6239.F40F8.1b.1,6239.F57C12.5b.1,6239.F58B3.5a.1,6239.F58G4.1.1,6239.H15N14.2a.1,6239.R07E4.6c.1,6239.R07E5.8a.1,6239.R07G3.1.1,6239.…	sams-4,cgh-1,hel-1,C28H8.3,coq-8,tars-1,rpt-1,ddx-23,F02A9.10,btf-1,ras-2,abcf-1,fars-3,let-418,acdh-9,idhg-1,gcs-1,F40F8.1,mrp-1,mars-1,myo-5,nsf-1,kin-2,cku-80,cdc-42,R107.2,mbk-1,cct-1,acdh-10,drp-1,T21C9.6,dhc-1,glh-1,raga-1,rab-6.2,nduf-2.2,T28D6.6,yars-1,ndx-4,rho-1,tufm-1,ears-1,ZC434.8,let-60
GO:0003723	RNA binding	28	628	0.56	0.92	1.36e-06	6239.B0348.6b.1,6239.B0511.7.1,6239.C07H6.5.1,6239.C12D8.1b.1,6239.C26D10.2a.1,6239.C41G7.1b.1,6239.F01F1.7.1,6239.F22B5.9.1,6239.F25G6.9.1,6239.F53A2.6a.2,6239.F54C9.1.2,6239.F58B3.5a.1,6239.F58G1.1.1,6239.K04G2.1.2,6239.R08D7.3.1,6239.R12E2.12.1,6239.T21G5.3.1,6239.T21G5.5d.1,6239.Y106G6H.2a.2,6239.Y110A7A.19.1,6239.Y37E3.10a.1,6239.Y39A1A.14.1,6239.Y48B6A.3.1,6239.Y51H7C.7.1,6239.Y57G11C.16.1,…	ife-3,B0511.7,cgh-1,fubl-1,hel-1,smn-1,ddx-23,fars-3,F25G6.9,ife-1,iff-2,mars-1,wago-4,eif-2beta,eif-3.D,mrps-6,glh-1,asd-2,pab-1,let-630,eif-2alpha,Y39A1A.14,xrn-2,Y51H7C.7,rps-18,lsm-8,emb-4,rnp-1
GO:0032555	Purine ribonucleotide binding	40	1170	0.45	0.81	1.36e-06	6239.C06E7.3a.2,6239.C07H6.5.1,6239.C26D10.2a.1,6239.C28H8.3.1,6239.C35D10.4.1,6239.C47D12.6a.1,6239.C52E4.4.2,6239.F01F1.7.1,6239.F02A9.10.1,6239.F15D4.1.1,6239.F17C8.4.1,6239.F18E2.2.1,6239.F22B5.9.1,6239.F26F12.7.1,6239.F37B12.2.1,6239.F40F8.1b.1,6239.F57C12.5b.1,6239.F58B3.5a.1,6239.F58G4.1.1,6239.H15N14.2a.1,6239.R07E4.6c.1,6239.R07E5.8a.1,6239.R07G3.1.1,6239.R107.2.1,6239.T04C10.1.1,6239.T0…	sams-4,cgh-1,hel-1,C28H8.3,coq-8,tars-1,rpt-1,ddx-23,F02A9.10,btf-1,ras-2,abcf-1,fars-3,let-418,gcs-1,F40F8.1,mrp-1,mars-1,myo-5,nsf-1,kin-2,cku-80,cdc-42,R107.2,mbk-1,cct-1,drp-1,T21C9.6,dhc-1,glh-1,raga-1,rab-6.2,T28D6.6,yars-1,ndx-4,rho-1,tufm-1,ears-1,ZC434.8,let-60
GO:0097159	Organic cyclic compound binding	75	3164	0.29	0.66	1.36e-06	6239.B0348.6b.1,6239.B0511.7.1,6239.C06E7.3a.2,6239.C07H6.5.1,6239.C12D8.1b.1,6239.C17G10.9e.1,6239.C23H3.4a.2,6239.C26D10.2a.1,6239.C28H8.3.1,6239.C32F10.5.1,6239.C35D10.4.1,6239.C41G7.1b.1,6239.C47D12.6a.1,6239.C52E4.4.2,6239.F01F1.7.1,6239.F02A9.10.1,6239.F15D4.1.1,6239.F17C8.4.1,6239.F18A1.5.1,6239.F18E2.2.1,6239.F22B5.9.1,6239.F22B8.7.1,6239.F25G6.9.1,6239.F26F12.7.1,6239.F28A10.6.1,6239.F35…	ife-3,B0511.7,sams-4,cgh-1,fubl-1,eif-3.L,sptl-1,hel-1,C28H8.3,hmg-3,coq-8,smn-1,tars-1,rpt-1,ddx-23,F02A9.10,btf-1,ras-2,rpa-1,abcf-1,fars-3,F22B8.7,F25G6.9,let-418,acdh-9,idhg-1,ama-1,gcs-1,F40F8.1,ife-1,iff-2,mrp-1,mars-1,wago-4,myo-5,nsf-1,eif-2beta,cif-1,cey-3,kin-2,cku-80,cdc-42,eif-3.D,R107.2,mrps-6,mbk-1,cct-1,acdh-10,drp-1,T21C9.6,dhc-1,glh-1,asd-2,raga-1,rab-6.2,nduf-2.2,T28D6.6,yars-1,…
GO:0097367	Carbohydrate derivative binding	42	1268	0.43	0.79	1.36e-06	6239.C06E7.3a.2,6239.C07H6.5.1,6239.C26D10.2a.1,6239.C28A5.3.1,6239.C28H8.3.1,6239.C35D10.4.1,6239.C47D12.6a.1,6239.C52E4.4.2,6239.F01F1.7.1,6239.F02A9.10.1,6239.F15D4.1.1,6239.F17C8.4.1,6239.F18E2.2.1,6239.F22B5.9.1,6239.F26F12.7.1,6239.F37B12.2.1,6239.F40F8.1b.1,6239.F57C12.5b.1,6239.F58B3.5a.1,6239.F58G4.1.1,6239.H02I12.1.1,6239.H15N14.2a.1,6239.R07E4.6c.1,6239.R07E5.8a.1,6239.R07G3.1.1,6239.R…	sams-4,cgh-1,hel-1,nex-3,C28H8.3,coq-8,tars-1,rpt-1,ddx-23,F02A9.10,btf-1,ras-2,abcf-1,fars-3,let-418,gcs-1,F40F8.1,mrp-1,mars-1,myo-5,cbd-1,nsf-1,kin-2,cku-80,cdc-42,R107.2,mbk-1,cct-1,drp-1,T21C9.6,dhc-1,glh-1,raga-1,rab-6.2,T28D6.6,yars-1,ndx-4,rho-1,tufm-1,ears-1,ZC434.8,let-60
GO:1901363	Heterocyclic compound binding	75	3150	0.29	0.66	1.36e-06	6239.B0348.6b.1,6239.B0511.7.1,6239.C06E7.3a.2,6239.C07H6.5.1,6239.C12D8.1b.1,6239.C17G10.9e.1,6239.C23H3.4a.2,6239.C26D10.2a.1,6239.C28H8.3.1,6239.C32F10.5.1,6239.C35D10.4.1,6239.C41G7.1b.1,6239.C47D12.6a.1,6239.C52E4.4.2,6239.F01F1.7.1,6239.F02A9.10.1,6239.F15D4.1.1,6239.F17C8.4.1,6239.F18A1.5.1,6239.F18E2.2.1,6239.F22B5.9.1,6239.F22B8.7.1,6239.F25G6.9.1,6239.F26F12.7.1,6239.F28A10.6.1,6239.F35…	ife-3,B0511.7,sams-4,cgh-1,fubl-1,eif-3.L,sptl-1,hel-1,C28H8.3,hmg-3,coq-8,smn-1,tars-1,rpt-1,ddx-23,F02A9.10,btf-1,ras-2,rpa-1,abcf-1,fars-3,F22B8.7,F25G6.9,let-418,acdh-9,idhg-1,ama-1,gcs-1,F40F8.1,ife-1,iff-2,mrp-1,mars-1,wago-4,myo-5,nsf-1,eif-2beta,cif-1,cey-3,kin-2,cku-80,cdc-42,eif-3.D,R107.2,mrps-6,mbk-1,cct-1,acdh-10,drp-1,T21C9.6,dhc-1,glh-1,asd-2,raga-1,rab-6.2,nduf-2.2,T28D6.6,yars-1,…
GO:0035639	Purine ribonucleoside triphosphate binding	39	1142	0.45	0.81	1.41e-06	6239.C06E7.3a.2,6239.C07H6.5.1,6239.C26D10.2a.1,6239.C28H8.3.1,6239.C35D10.4.1,6239.C47D12.6a.1,6239.C52E4.4.2,6239.F01F1.7.1,6239.F02A9.10.1,6239.F15D4.1.1,6239.F17C8.4.1,6239.F18E2.2.1,6239.F22B5.9.1,6239.F26F12.7.1,6239.F37B12.2.1,6239.F40F8.1b.1,6239.F57C12.5b.1,6239.F58B3.5a.1,6239.F58G4.1.1,6239.H15N14.2a.1,6239.R07E5.8a.1,6239.R07G3.1.1,6239.R107.2.1,6239.T04C10.1.1,6239.T05C12.7.1,6239.T1…	sams-4,cgh-1,hel-1,C28H8.3,coq-8,tars-1,rpt-1,ddx-23,F02A9.10,btf-1,ras-2,abcf-1,fars-3,let-418,gcs-1,F40F8.1,mrp-1,mars-1,myo-5,nsf-1,cku-80,cdc-42,R107.2,mbk-1,cct-1,drp-1,T21C9.6,dhc-1,glh-1,raga-1,rab-6.2,T28D6.6,yars-1,ndx-4,rho-1,tufm-1,ears-1,ZC434.8,let-60
GO:0016462	Pyrophosphatase activity	20	399	0.61	0.83	2.66e-05	6239.C07H6.5.1,6239.C26D10.2a.1,6239.C47E12.4c.3,6239.C52E4.4.2,6239.F01F1.7.1,6239.F17C8.4.1,6239.F26F12.7.1,6239.H15N14.2a.1,6239.R07E5.8a.1,6239.R07G3.1.1,6239.T05C12.7.1,6239.T12E12.4b.3,6239.T21G5.3.1,6239.T24F1.1.1,6239.T25G12.4.1,6239.T28D6.6a.1,6239.Y37H9A.6.1,6239.Y51H4A.3a.1,6239.Y71H2AM.23.2,6239.ZK792.6.1	cgh-1,hel-1,pyp-1,rpt-1,ddx-23,ras-2,let-418,nsf-1,cku-80,cdc-42,cct-1,drp-1,glh-1,raga-1,rab-6.2,T28D6.6,ndx-4,rho-1,tufm-1,let-60
GO:0008135	Translation factor activity, RNA binding	9	71	1.02	0.99	5.78e-05	6239.B0348.6b.1,6239.C17G10.9e.1,6239.F53A2.6a.2,6239.F54C9.1.2,6239.K04G2.1.2,6239.K08F11.3.1,6239.R08D7.3.1,6239.Y37E3.10a.1,6239.Y71H2AM.23.2	ife-3,eif-3.L,ife-1,iff-2,eif-2beta,cif-1,eif-3.D,eif-2alpha,tufm-1
GO:0017111	Nucleoside-triphosphatase activity	18	364	0.61	0.75	0.0001	6239.C07H6.5.1,6239.C26D10.2a.1,6239.C52E4.4.2,6239.F01F1.7.1,6239.F17C8.4.1,6239.F26F12.7.1,6239.H15N14.2a.1,6239.R07E5.8a.1,6239.R07G3.1.1,6239.T05C12.7.1,6239.T12E12.4b.3,6239.T21G5.3.1,6239.T24F1.1.1,6239.T25G12.4.1,6239.T28D6.6a.1,6239.Y51H4A.3a.1,6239.Y71H2AM.23.2,6239.ZK792.6.1	cgh-1,hel-1,rpt-1,ddx-23,ras-2,let-418,nsf-1,cku-80,cdc-42,cct-1,drp-1,glh-1,raga-1,rab-6.2,T28D6.6,rho-1,tufm-1,let-60
GO:0032559	Adenyl ribonucleotide binding	31	972	0.42	0.62	0.00016	6239.C06E7.3a.2,6239.C07H6.5.1,6239.C26D10.2a.1,6239.C28H8.3.1,6239.C35D10.4.1,6239.C47D12.6a.1,6239.C52E4.4.2,6239.F01F1.7.1,6239.F02A9.10.1,6239.F15D4.1.1,6239.F18E2.2.1,6239.F22B5.9.1,6239.F26F12.7.1,6239.F37B12.2.1,6239.F40F8.1b.1,6239.F57C12.5b.1,6239.F58B3.5a.1,6239.F58G4.1.1,6239.H15N14.2a.1,6239.R07E4.6c.1,6239.R07E5.8a.1,6239.R107.2.1,6239.T04C10.1.1,6239.T05C12.7.1,6239.T21C9.6.1,6239.T…	sams-4,cgh-1,hel-1,C28H8.3,coq-8,tars-1,rpt-1,ddx-23,F02A9.10,btf-1,abcf-1,fars-3,let-418,gcs-1,F40F8.1,mrp-1,mars-1,myo-5,nsf-1,kin-2,cku-80,R107.2,mbk-1,cct-1,T21C9.6,dhc-1,glh-1,yars-1,ndx-4,ears-1,ZC434.8
GO:0003743	Translation initiation factor activity	7	45	1.1	0.88	0.00025	6239.B0348.6b.1,6239.C17G10.9e.1,6239.F53A2.6a.2,6239.K04G2.1.2,6239.K08F11.3.1,6239.R08D7.3.1,6239.Y37E3.10a.1	ife-3,eif-3.L,ife-1,eif-2beta,cif-1,eif-3.D,eif-2alpha
GO:0005524	ATP binding	30	950	0.41	0.6	0.00025	6239.C06E7.3a.2,6239.C07H6.5.1,6239.C26D10.2a.1,6239.C28H8.3.1,6239.C35D10.4.1,6239.C47D12.6a.1,6239.C52E4.4.2,6239.F01F1.7.1,6239.F02A9.10.1,6239.F15D4.1.1,6239.F18E2.2.1,6239.F22B5.9.1,6239.F26F12.7.1,6239.F37B12.2.1,6239.F40F8.1b.1,6239.F57C12.5b.1,6239.F58B3.5a.1,6239.F58G4.1.1,6239.H15N14.2a.1,6239.R07E5.8a.1,6239.R107.2.1,6239.T04C10.1.1,6239.T05C12.7.1,6239.T21C9.6.1,6239.T21E12.4a.2,6239.…	sams-4,cgh-1,hel-1,C28H8.3,coq-8,tars-1,rpt-1,ddx-23,F02A9.10,btf-1,abcf-1,fars-3,let-418,gcs-1,F40F8.1,mrp-1,mars-1,myo-5,nsf-1,cku-80,R107.2,mbk-1,cct-1,T21C9.6,dhc-1,glh-1,yars-1,ndx-4,ears-1,ZC434.8
GO:0140640	Catalytic activity, acting on a nucleic acid	18	408	0.56	0.65	0.00038	6239.C07H6.5.1,6239.C26D10.2a.1,6239.C28H8.3.1,6239.C47D12.6a.1,6239.F01F1.7.1,6239.F15D4.1.1,6239.F22B5.9.1,6239.F26F12.7.1,6239.F36A4.7.2,6239.F58B3.5a.1,6239.F58G1.1.1,6239.R07E5.8a.1,6239.T21G5.3.1,6239.Y105E8A.19.1,6239.Y39A1A.14.1,6239.Y48B6A.3.1,6239.Y80D3A.2a.1,6239.ZC434.5.2	cgh-1,hel-1,C28H8.3,tars-1,ddx-23,btf-1,fars-3,let-418,ama-1,mars-1,wago-4,cku-80,glh-1,yars-1,Y39A1A.14,xrn-2,emb-4,ears-1
GO:0008238	Exopeptidase activity	8	73	0.95	0.79	0.00047	6239.C26B9.5.1,6239.F01F1.9a.1,6239.F21H12.6.1,6239.F56F10.1.1,6239.W07G4.4.1,6239.Y16B4A.2.1,6239.Y71H2AM.11.1,6239.ZK353.6.1	C26B9.5,dnpp-1,tpp-2,F56F10.1,lap-2,Y16B4A.2,Y71H2AM.11,lap-1
GO:0140657	ATP-dependent activity	16	373	0.54	0.56	0.0017	6239.C07H6.5.1,6239.C26D10.2a.1,6239.C28H8.3.1,6239.C52E4.4.2,6239.F01F1.7.1,6239.F15D4.1.1,6239.F26F12.7.1,6239.F57C12.5b.1,6239.F58G4.1.1,6239.H15N14.2a.1,6239.R07E5.8a.1,6239.T05C12.7.1,6239.T21E12.4a.2,6239.T21G5.3.1,6239.Y80D3A.2a.1,6239.ZK637.8a.1	cgh-1,hel-1,C28H8.3,rpt-1,ddx-23,btf-1,let-418,mrp-1,myo-5,nsf-1,cku-80,cct-1,dhc-1,glh-1,emb-4,unc-32
GO:0004386	Helicase activity	8	105	0.79	0.54	0.005	6239.C07H6.5.1,6239.C26D10.2a.1,6239.C28H8.3.1,6239.F01F1.7.1,6239.F26F12.7.1,6239.R07E5.8a.1,6239.T21G5.3.1,6239.Y80D3A.2a.1	cgh-1,hel-1,C28H8.3,ddx-23,let-418,cku-80,glh-1,emb-4
GO:0140098	Catalytic activity, acting on RNA	13	283	0.57	0.49	0.005	6239.C07H6.5.1,6239.C26D10.2a.1,6239.C47D12.6a.1,6239.F01F1.7.1,6239.F22B5.9.1,6239.F36A4.7.2,6239.F58B3.5a.1,6239.F58G1.1.1,6239.T21G5.3.1,6239.Y105E8A.19.1,6239.Y39A1A.14.1,6239.Y48B6A.3.1,6239.ZC434.5.2	cgh-1,hel-1,tars-1,ddx-23,fars-3,ama-1,mars-1,wago-4,glh-1,yars-1,Y39A1A.14,xrn-2,ears-1
GO:0016853	Isomerase activity	8	108	0.78	0.53	0.0057	6239.B0403.4.1,6239.C14F11.6.1,6239.C30H7.2b.1,6239.C50F2.6b.1,6239.VF13D12L.1.1,6239.Y17G7B.9.1,6239.Y87G2A.6.2,6239.Y87G2A.8b.1	pdi-6,C14F11.6,erp-44.1,fkb-5,inos-1,cyn-16,cyn-15,gpi-1
GO:0004812	aminoacyl-tRNA ligase activity	5	37	1.04	0.52	0.0097	6239.C47D12.6a.1,6239.F22B5.9.1,6239.F58B3.5a.1,6239.Y105E8A.19.1,6239.ZC434.5.2	tars-1,fars-3,mars-1,yars-1,ears-1
GO:0003779	Actin binding	8	124	0.72	0.45	0.0129	6239.C06A5.7b.1,6239.F35C8.6.1,6239.F58G4.1.1,6239.K03E6.6.1,6239.T20B3.2.2,6239.T21D12.4.1,6239.ZC477.9d.1,6239.ZK721.2.1	unc-94,pfn-2,myo-5,pfn-3,tni-3,pat-6,deb-1,unc-27
GO:0003924	GTPase activity	9	163	0.65	0.42	0.0154	6239.F17C8.4.1,6239.R07G3.1.1,6239.T12E12.4b.3,6239.T24F1.1.1,6239.T25G12.4.1,6239.T28D6.6a.1,6239.Y51H4A.3a.1,6239.Y71H2AM.23.2,6239.ZK792.6.1	ras-2,cdc-42,drp-1,raga-1,rab-6.2,T28D6.6,rho-1,tufm-1,let-60
GO:0003676	Nucleic acid binding	39	1796	0.25	0.32	0.0222	6239.B0348.6b.1,6239.B0511.7.1,6239.C07H6.5.1,6239.C12D8.1b.1,6239.C17G10.9e.1,6239.C26D10.2a.1,6239.C28H8.3.1,6239.C32F10.5.1,6239.C41G7.1b.1,6239.F01F1.7.1,6239.F15D4.1.1,6239.F18A1.5.1,6239.F22B5.9.1,6239.F25G6.9.1,6239.F26F12.7.1,6239.F36A4.7.2,6239.F53A2.6a.2,6239.F54C9.1.2,6239.F58B3.5a.1,6239.F58G1.1.1,6239.K04G2.1.2,6239.K08F11.3.1,6239.M01E11.5.2,6239.R07E5.8a.1,6239.R08D7.3.1,6239.R12E2…	ife-3,B0511.7,cgh-1,fubl-1,eif-3.L,hel-1,C28H8.3,hmg-3,smn-1,ddx-23,btf-1,rpa-1,fars-3,F25G6.9,let-418,ama-1,ife-1,iff-2,mars-1,wago-4,eif-2beta,cif-1,cey-3,cku-80,eif-3.D,mrps-6,glh-1,asd-2,pab-1,let-630,eif-2alpha,Y39A1A.14,xrn-2,Y51H7C.7,rps-18,tufm-1,lsm-8,emb-4,rnp-1
GO:0008233	Peptidase activity	14	392	0.47	0.35	0.0261	6239.C13B4.2.1,6239.C26B9.5.1,6239.F01F1.9a.1,6239.F21H12.6.1,6239.F32B5.8a.1,6239.F56F10.1.1,6239.H19N07.2k.1,6239.H34C03.2b.1,6239.R11E3.8a.1,6239.W07G4.4.1,6239.Y16B4A.2.1,6239.Y71H2AM.11.1,6239.Y77E11A.11a.2,6239.ZK353.6.1	usp-14,C26B9.5,dnpp-1,tpp-2,cpz-1,F56F10.1,math-33,H34C03.2,dpf-5,lap-2,Y16B4A.2,Y71H2AM.11,clp-7,lap-1
GO:0000339	RNA cap binding	3	11	1.35	0.4	0.0324	6239.B0348.6b.1,6239.F53A2.6a.2,6239.R08D7.3.1	ife-3,ife-1,eif-3.D
GO:0004177	Aminopeptidase activity	4	30	1.04	0.37	0.04	6239.F01F1.9a.1,6239.F21H12.6.1,6239.W07G4.4.1,6239.ZK353.6.1	dnpp-1,tpp-2,lap-2,lap-1
GO:0044877	Protein-containing complex binding	10	238	0.54	0.31	0.0492	6239.C06A5.7b.1,6239.C13B4.2.1,6239.C32F10.5.1,6239.F54C9.1.2,6239.F55A3.3.1,6239.F58G4.1.1,6239.M01E11.5.2,6239.Y110A7A.19.1,6239.Y37E3.10a.1,6239.ZC477.9d.1	unc-94,usp-14,hmg-3,iff-2,spt-16,myo-5,cey-3,let-630,eif-2alpha,deb-1
